# Comparison of Vitek^®^ 2, three different gradient strip tests and broth microdilution for detecting *vanB*-positive *Enterococcus faecium* isolates with low vancomycin MICs

**DOI:** 10.1101/634535

**Authors:** Ingo Klare, Jennifer K. Bender, Carola Fleige, Nancy Kriebel, Axel Hamprecht, Sören Gatermann, Guido Werner

**Affiliations:** National Reference Centre for Staphylococci and Enterococci (NRC), Division Nosocomial Pathogens and Antibiotic Resistances, Department of Infectious Diseases, Robert Koch Institute, Wernigerode Branch, Wernigerode, Germany; Institute for Medical Microbiology, Immunology and Hygiene, University of Cologne, Cologne, Germany and DZIF (German Centre for Infection Research), partner site Bonn-Cologne, Germany; Department of Medical Microbiology, Institute for Medical Microbiology and Hygiene, Ruhr University Bochum, Bochum, Germany

**Keywords:** EUCAST, VRE diagnostic, vancomycin resistance, *vanB*

## Abstract

**Objectives:** In 2018, EUCAST issued a warning regarding unreliable results of gradient strip tests for confirming vancomycin resistance in enterococci. We compared the performance of various diagnostic standard and confirmatory tests to identify and determine *vanB*-type vancomycin resistance.

**Methods:** We analysed a collection of *vanB*-positive *E. faecium* isolates (n = 68) with low level vancomycin minimal inhibitory concentrations (MICs) and compared the performance of Vitek^®^ 2 (bioMérieux), of broth microdilution and of three different gradient strip test providers (Oxoid, Liofilchem, bioMérieux). For the latter we compared the standard procedure vs. a protocol with increased inoculum, a rich agar medium and a longer incubation time (“macromethod”).

**Results:** The sensitivity of Vitek^®^ 2 was 81% of *vanB*-isolates compared to 72% for broth microdilution and 61 – 63% for the three gradient strip tests using standard conditions. The “macromethod” substantially improved performance of all strip tests resulting in a sensitivity of 89 – 96% at 48h readout.

**Conclusions:** The “macromethod” provided the overall best performance for recognition of *vanB E. faecium*. We therefore propose to adapt the EUCAST warning and to recommend the “macromethod” with an additional 48h readout or a confirmation by a *vanB*-specific PCR from culture.
