## Supplementary Table 1 for "Comparison of Vitek^®^ 2, three different gradient strip tests and broth microdilution for detecting *vanB*-positive *Enterococcus faecium* isolates with low vancomycin MICs"

### Sheet: Efm
		Database					broth microdilution		bioMérieux Etest				Liofilchem MIC Test Strip				Oxoid M.I.C. Evaluator				bioMérieux Vitek2
No.	Lab No.	Origin (Federal State)	Genus	Species	vanB-PCR	VAN-MIC	VAN-MIC 24h	VAN-MIC 48h	MH agar 24h	MH agar 48h	BHI agar 24h	BHI agar 48h	MH agar 24h	MH agar 48h	BHI agar 24h	BHI agar 48h	MH agar 24h	MH agar 48h	BHI agar 24h	BHI agar 48h	Vitek MIC	Interpretation EUCAST	Remarks	vanB-PCR (confirmation)
1	12555	North-Rhine Westphalia	Enterococcus	faecium	+	8	8	32	4	4	8	8	2	4	4	4	4	4	8	8	1	S		+
2	13302	Saxony-Anhalt	Enterococcus	faecium	+	8	4	8	2	2	4	4	1	1	4	4	2	2	8	8	≤0.5	S		+
3	13405	Bavaria	Enterococcus	faecium	+	8	4	64	16	32	32	64	16	32	32	64	16	64	32	128	8	R	colonies in inhibition zone (E-test)	+
4	13450	Mecklenburg-Vorpommerania	Enterococcus	faecium	+	8	16	32	4	4	8	8	2	4	8	8	4	4	8	16	≤0.5	S		+
5	15090	Hamburg	Enterococcus	faecium	+	8	4	16	2	2	4	4	1	1	4	4	2	2	4	4	≤0.5	S		+
6	15846	Brandenburg	Enterococcus	faecium	+	8	64	256	32	32	64	64	32	32	32	32	32	64	64	64	>16	R		+
7	15993	Lower Saxony	Enterococcus	faecium	+	8	4	128	2	2	16	32	1	1	8	16	2	2	32	32	>16	R	colonies in inhibition zone (E-test)	+
8	16082	Baden-Württemberg	Enterococcus	faecium	+	8	32	256	8	8	64	64	4	8	32	32	16	16	128	256	>16	R	colonies in inhibition zone (E-test)	+
9	16222	North-Rhine Westphalia	Enterococcus	faecium	+	8	8	64	2	2	8	16	1	1	8	8	2	4	16	16	≤0.5	S		+
10	16566	North-Rhine Westphalia	Enterococcus	faecium	+	8	64	128	2	4	16	32	1	1	16	16	2	4	32	32	8	R		+
11	16882	Rhineland-Palatinate	Enterococcus	faecium	+	8	4	8	2	2	4	8	1	1	4	8	2	2	4	8	≤0.5	S		+
12	16988	Baden-Württemberg	Enterococcus	faecium	+	8	4	>256	1	8	8	64	0.5	1	4	64	1	4	8	64	>16	R	colonies in inhibition zone (E-test)	+
13	16990	Baden-Württemberg	Enterococcus	faecium	+	8	128	256	64	128	256	>256	32	64	128	128	64	128	>256	>256	>16	R		+
14	17620	Baden-Württemberg	Enterococcus	faecium	+	8	256	>256	256	>256	>256	>256	256	>256	>256	>256	256	>256	>256	>256	>16	R		+
15	17687	North-Rhine Westphalia	Enterococcus	faecium	+	8	8	256	2	2	8	16	1	1	8	8	2	4	8	16	≤0.5	S		+
16	18318	Bremen	Enterococcus	faecium	+	8	256	>256	256	>256	256	>256	256	>256	128	128	256	>256	256	>256	>16	R		+
17	18400	North-Rhine Westphalia	Enterococcus	faecium	+	8	4	256	2	4	16	16	1	2	8	16	2	4	16	32	8	R	colonies in inhibition zone (E-test)	+
18	18419	Lower Saxony	Enterococcus	faecium	+	8	256	>256	32	>256	>256	>256	16	>256	32	64	32	>256	>256	>256	>16	R	colonies in inhibition zone (E-test)	+
19	18489	North-Rhine Westphalia	Enterococcus	faecium	+	8	4	256	2	2	8	8	1	1	8	16	2	2	16	16	≤0.5	S	colonies in inhibition zone (E-test)	+
20	18789	Rhineland-Palatinate	Enterococcus	faecium	+	8	4	8	2	2	4	4	2	2	4	8	2	2	8	8	≤0.5	S		+
21	18818	Baden-Württemberg	Enterococcus	faecium	+	8	8	256	2	2	16	16	2	2	8	8	2	2	16	16	8	R	colonies in inhibition zone (E-test)	+
22	19214	Rhineland-Palatinate	Enterococcus	faecium	+	8	8	8	2	2	8	8	2	2	4	8	2	2	8	16	8	R		+
23	13303	Saxony-Anhalt	Enterococcus	faecium	+	4	2	8	2	2	4	4	1	2	4	8	2	2	4	8	≤0.5	S		+
24	14592	Baden-Württemberg	Enterococcus	faecium	+	4	64	64	2	16	8	8	2	2	4	8	4	16	8	16	8	R	colonies in inhibition zone (E-test)	+
25	15458	Rhineland-Palatinate	Enterococcus	faecium	+	4	32	128	16	128	128	>256	1	32	32	128	16	64	256	256	>16	R	colonies in inhibition zone (E-test)	+
26	15769	North-Rhine Westphalia	Enterococcus	faecium	+	4	4	64	2	2	16	32	2	2	4	8	2	4	16	32	8	R		+
27	15890	Brandenburg	Enterococcus	faecium	+	4	128	256	256	>256	>256	>256	256	>256	256	>256	256	>256	>256	>256	>16	R		+
28	15900	Lower Saxony	Enterococcus	faecium	+	4	2	8	2	2	8	16	1	1	4	4	1	2	4	4	>16	R	colonies in inhibition zone (E-test)	+
29	16264	Saxony-Anhalt	Enterococcus	faecium	+	4	4	8	2	2	4	8	1	2	4	4	2	2	4	8	≤0.5	S		+
30	16547	Hesse	Enterococcus	faecium	+	4	4	>256	2	2	8	16	1	1	4	8	2	2	8	16	8	R	colonies in inhibition zone (E-test)	+
31	16573	North-Rhine Westphalia	Enterococcus	faecium	+	4	64	128	32	32	64	64	32	32	64	64	16	16	32	64	>16	R		+
32	17157	North-Rhine Westphalia	Enterococcus	faecium	+	4	2	64	4	>256	>256	>256	4	>256	128	>256	8	>256	256	>256	>16	R	colonies in inhibition zone (E-test)	+
33	17546	Baden-Württemberg	Enterococcus	faecium	+	4	4	8	2	2	4	8	0.5	0.5	4	8	2	2	4	8	≤0.5	S		+
34	17615	Baden-Württemberg	Enterococcus	faecium	+	4	4	8	2	2	4	4	1	1	4	4	2	2	4	4	≤0.5	S		+
35	17768	Bavaria	Enterococcus	faecium	+	4	64	>256	1	4	8	8	1	2	2	8	2	4	2	8	8	R	colonies in inhibition zone (E-test)	+
36	19215	Baden-Württemberg	Enterococcus	faecium	+	>16	4	128	1	2	16	16	1	1	8	8	1	1	16	16	≤0.5	S	colonies in inhibition zone (E-test)	+
37	19227	North-Rhine Westphalia	Enterococcus	faecium	+	>16	2	64	2	4	8	16	1	2	4	8	2	4	8	16	8	R	colonies in inhibition zone (E-test)	+
38	19228	North-Rhine Westphalia	Enterococcus	faecium	+	>16	2	64	2	2	8	16	1	1	8	8	2	2	16	16	>16	R	colonies in inhibition zone (E-test)	+
39	19247	North-Rhine Westphalia	Enterococcus	faecium	+	>16	16	64	2	16	16	64	1	8	16	32	2	32	16	32	8	R	colonies in inhibition zone (E-test)	+
40	19250	Baden-Württemberg	Enterococcus	faecium	+	>16	4	64	2	16	32	64	2	16	16	32	2	32	16	64	>16	R	colonies in inhibition zone (E-test)	+
41	19271	North-Rhine Westphalia	Enterococcus	faecium	+	>16	2	64	2	4	16	32	2	2	8	16	2	4	16	32	8	R	colonies in inhibition zone (E-test)	+
42	19274	Mecklenburg-Vorpommerania	Enterococcus	faecium	+	>16	2	64	2	2	4	8	1	1	4	8	2	2	4	8	≤0.5	S		+
43	19276	North-Rhine Westphalia	Enterococcus	faecium	+	>16	2	64	1	2	8	32	2	2	8	8	2	2	8	16	8	R		+
44	19330	North-Rhine Westphalia	Enterococcus	faecium	+	>16	64	128	16	32	32	64	16	32	32	32	16	32	32	64	8	R	colonies in inhibition zone (E-test)	+
45	19332	North-Rhine Westphalia	Enterococcus	faecium	+	>16	32	128	4	16	32	32	2	8	16	32	4	16	32	64	>16	R	colonies in inhibition zone (E-test)	+
46	19334	North-Rhine Westphalia	Enterococcus	faecium	+	>16	2	64	1	4	8	16	2	2	8	8	2	4	16	16	8	R	colonies in inhibition zone (E-test)	+
47	19335	North-Rhine Westphalia	Enterococcus	faecium	+	>16	32	64	2	16	8	32	1	4	8	16	2	16	16	32	8	R	colonies in inhibition zone (E-test)	+
48	19341	North-Rhine Westphalia	Enterococcus	faecium	+	>16	64	128	2	16	16	64	1	2	4	16	2	16	16	32	8	R	colonies in inhibition zone (E-test)	+
49	19347	North-Rhine Westphalia	Enterococcus	faecium	+	>16	64	128	2	8	4	16	1	1	2	2	1	8	8	64	8	R		+
50	19348	North-Rhine Westphalia	Enterococcus	faecium	+	>16	32	128	2	8	8	32	1	1	4	8	2	2	8	32	8	R		+
51	12535	Bavaria	Enterococcus	faecium	+	32	64	128	8	32	8	32	8	32	8	16	8	32	16	32	8	R	colonies in inhibition zone (E-test)	+
52	12538	Berlin	Enterococcus	faecium	+	128	256	256	64	256	128	256	64	128	64	128	64	256	128	256	>16	R		+
53	12733	Berlin	Enterococcus	faecium	+	32	32	64	32	64	32	64	32	32	32	64	32	32	32	64	>16	R		+
54	12773	Bavaria	Enterococcus	faecium	+	128	64	256	>256	>256	>256	>256	>256	>256	>256	>256	>256	>256	>256	>256	>16	R		+
55	12946	Baden-Württemberg	Enterococcus	faecium	+	256	64	256	4	32	8	32	2	32	8	32	8	32	8	32	8	R	colonies in inhibition zone (E-test)	+
56	12998	Hesse	Enterococcus	faecium	+	256	256	256	>256	>256	>256	>256	>256	>256	>256	>256	>256	>256	>256	>256	>16	R		+
57	13358	Hesse	Enterococcus	faecium	+	32	32	32	16	32	32	32	16	32	16	32	16	32	32	32	>16	R	colonies in inhibition zone (E-test)	+
58	13415	Brandenburg	Enterococcus	faecium	+	512	>256	>256	>256	>256	>256	>256	>256	>256	>256	>256	>256	>256	>256	>256	>16	R		+
59	13551	Baden-Württemberg	Enterococcus	faecium	+	64	2	128	4	64	16	32	2	32	4	32	4	32	16	32	8	R	colonies in inhibition zone (E-test)	+
60	15211	Mecklenburg-Vorpommerania	Enterococcus	faecium	+	>16	64	256	>256	>256	>256	>256	>256	>256	>256	>256	>256	>256	>256	>256	>16	R		+
61	16587	Baden-Württemberg	Enterococcus	faecium	+	>16	256	>256	>256	>256	>256	>256	>256	>256	>256	>256	>256	>256	>256	>256	>16	R		+
62	16637	Rhineland-Palatinate	Enterococcus	faecium	+	16	2	8	2	2	4	8	1	1	2	4	1	2	4	8	≤0.5	S		+
63	17920	Thuringia	Enterococcus	faecium	+	>16	64	>256	32	>256	64	128	16	>256	64	128	16	>256	128	128	>16	R	colonies in inhibition zone (E-test)	+
64	18391	Baden-Württemberg	Enterococcus	faecium	+	>16	64	256	128	>256	128	>256	64	>256	128	128	256	>256	128	>256	>16	R	colonies in inhibition zone (E-test)	+
65	18693	Hamburg	Enterococcus	faecium	+	>16	256	256	>256	>256	>256	>256	128	>256	>256	>256	>256	>256	>256	>256	>16	R		+
66	19142	Saarland	Enterococcus	faecium	+	>16	64	256	256	>256	>256	>256	128	>256	>256	>256	>256	>256	>256	>256	>16	R		+
67	12848	Brandenburg	Enterococcus	faecium	+	128	128	256	128	>256	128	256	128	>256	128	256	128	>256	128	256	>16	R		+
68	12726	North-Rhine Westphalia	Enterococcus	faecium	+	512	>256	>256	>256	>256	>256	>256	>256	>256	>256	>256	>256	>256	>256	>256	>16	R		+
1	18010	Rhineland-Palatinate	Enterococcus	faecium	-	≤1	1	1	1	1	4	4	1	1	4	4	1	1	2	2	1	S		-
2	18298	Bavaria	Enterococcus	faecium	-	≤1	0.5	0.5	0.5	0.5	2	2	0.5	0.5	2	2	1	1	2	2	1	S		-
3	18316	Hesse	Enterococcus	faecium	-	≤1	0.5	0.5	0.5	0.5	2	2	0.5	0.5	2	2	0.5	0.5	2	2	≤0.5	S		-
4	18510	Saxony-Anhalt	Enterococcus	faecium	-	≤1	0.5	0.5	0.5	0.5	2	2	0.5	0.5	2	2	1	1	2	2	≤0.5	S		-
5	18879	North-Rhine Westphalia	Enterococcus	faecium	-	≤1	0.5	0.5	0.5	0.5	2	2	0.5	0.5	2	2	0.5	0.5	2	2	≤0.5	S		-
6	18920	Rhineland-Palatinate	Enterococcus	faecium	-	≤1	0.5	1	1	1	2	2	1	1	2	2	1	1	2	2	≤0.5	S		-
7	19007	Baden-Württemberg	Enterococcus	faecium	-	≤1	0.5	1	0.5	0.5	2	2	0.5	0.5	2	2	1	1	2	2	≤0.5	S		-
8	19026	North-Rhine Westphalia	Enterococcus	faecium	-	≤1	1	1	1	1	2	2	1	1	2	2	1	1	2	2	≤0.5	S		-
9	19171	Bavaria	Enterococcus	faecium	-	≤1	0.5	1	1	1	2	2	1	1	2	2	1	1	2	2	≤0.5	S		-
10	19211	Bavaria	Enterococcus	faecium	-	≤1	1	1	1	1	2	2	1	1	2	2	1	1	2	2	≤0.5	S		-
ATCC	29212	Reference and control strain	Enterococcus	faecalis			4	8	2	2	4	4	4	4	8	8	2	4	8	8	2	S	van-sensitive	-
ATCC	19434	Reference and control strain	Enterococcus	faecium			0.5	0.5	0.5	0.5	0.5	0.5	0.5	0.5	1	1	0.5	0.5	1	1	≤0.5	S	van-sensitive	-
UW	701	Reference and control strain	Enterococcus	gallinarum			4	8	8	8	16	16	4	4	16	16	8	8	16	16	>16	R	vanC-1+	-
E.fm.	70/90	Reference and control strain	Enterococcus	faecium			2	>256	>256	>256	>256	>256	>256	>256	>256	>256	>256	>256	>256	>256	>16	R	vanA+	-

### Sheet: summary
Efm	broth microdilution		bioMérieux Etest				Liofilchem MIC Test Strip				Oxoid M.I.C. Evaluator				bioMérieux Vitek2
	VAN-MIC 24h	VAN-MIC 48h	MH agar 24h	MH agar 48h	BHI agar 24h	BHI agar 48h	MH agar 24h	MH agar 48h	BHI agar 24h	BHI agar 48h	MH agar 24h	MH agar 48h	BHI agar 24h	BHI agar 48h	Vitek MIC	Interpretation EUCAST
0.5	0	0	0	0	0	0	2	1	0	0	0	0	0	0	15
1	0	0	5	0	0	0	26	18	0	0	5	1	0	0	1
2	11	0	31	22	0	0	14	14	3	1	30	19	1	0	0
4	16	0	6	8	11	5	2	3	20	7	5	12	9	3	0
8	5	10	2	4	19	11	1	3	15	20	3	1	14	10	22
16	2	1	4	6	10	11	5	1	5	8	7	6	15	13	30
32	7	3	5	7	6	12	4	10	7	9	3	8	8	13	0
64	15	15	2	2	4	10	2	1	3	5	2	3	1	8	0
128	3	12	2	2	4	1	3	1	5	6	1	1	5	2	0
256	7	17	4	1	2	2	3	0	1	1	4	1	3	4	0
>256	2	10	7	16	12	16	6	16	9	11	8	16	12	15	0
	68	68	68	68	68	68	68	68	68	68	68	68	68	68	68
bioMérieux
Liofilchem
OXOID
